# Cell-Autonomous and Systemic Circadian Regulation of Gene Expression in Adipocytes

**DOI:** 10.64898/2026.01.24.701487

**Authors:** Jennifer M. Worthen, Armina-Lyn M. Frederick, Phillip A. Dumesic, Jennifer J. Loros, Jay C. Dunlap

## Abstract

Circadian clocks strongly influence adipocyte biology. Studying adipocyte circadian regulation in the absence of organismal cues isolates cell-autonomous clock control, providing insight into mechanisms relevant to metabolic disease. To resolve circadian core biological programs, we deeply sequenced bulk RNA from inguinal-derived, *in vitro*-differentiated adipocytes (IVDAs) over 2.5 days and compared clock-controlled genes (CCGs) with existing mouse supraclavicular brown (BAT) and epididymal white (eWAT) adipose tissue circadian time-course datasets. Using Phase Set Enrichment Analysis (PSEA), we report 21% of the protein-coding transcriptome is rhythmic in IVDAs. Intrinsic circadian regulation governs key processes in energy metabolism, molecular transport and transcription. Integration with *in vivo* datasets reveals that BAT and IVDAs exhibit more cohesive rhythmic pathways than does eWAT, clustering around the late-night early-morning transition. To explore how these pathways may be regulated, we reexamined a recent interscapular BAT cistrome dataset. Using IVDA transcription factors that were phase-aligned (≤4hr) with *in vivo* as input, motif enrichment analysis revealed two temporally distinct regulatory programs; an early E-box activator ARNT-family/bHLH-PAS program was enriched for transcriptional regulation, RNA metabolism, and signaling pathways, and a late nuclear receptor-associated program enriched for energy metabolism, phospholipid biosynthesis, mitochondrial function, ECM organization, and nuclear receptor signaling. Overall, we identify novel rhythmic transcripts and define cell-autonomous circadian programs in adipocytes whose timing is further sculpted by systemic cues *in vivo*. Because obesity is associated with adipocyte hypertrophy and hyperplasia, processes likely influenced by circadian regulation, these findings advance our understanding of clock-controlled adipocyte metabolism and its contribution to metabolic dysfunction.
