## Supplemental File 4 for "Cell-Autonomous and Systemic Circadian Regulation of Gene Expression in Adipocytes"

### Sheet: All_panther
Top level	pathway	Mus musculus - REFLIST (21836)	upload_1 (4324)	percen t_CCGs	upload_1 (expected)	upload_1 (over/under)	upload_1 (fold Enrichment)	upload_1 (raw P-value)	upload_1 (FDR)
Signal Transduction	Signal Transduction	2214	640	28.907	438.42	+	1.46	1.69e-27	1.47e-24
Signaling by Rho GTPases, Miro GTPases and RHOBTB3	Signaling by Rho GTPases, Miro GTPases and RHOBTB3	619	229	36.9952	122.58	+	1.87	7.44e-24	3.24e-21
Signal Transduction	Signaling by Rho GTPases	604	225	37.2517	119.61	+	1.88	6.16e-24	3.58e-21
Signal Transduction	RHO GTPase cycle	422	158	37.4408	83.57	+	1.89	2.09e-17	7.3e-15
Gene expression (Transcription)	Gene expression (Transcription)	1063	321	30.1976	210.5	+	1.52	1.36e-16	3.95e-14
Metabolism of proteins	Metabolism of proteins	1718	470	27.3574	340.2	+	1.38	3.18e-15	7.92e-13
Gene expression (Transcription)	RNA Polymerase II Transcription	934	283	30.2998	184.95	+	1.53	5.34e-15	1.04e-12
Metabolism of proteins	Post-translational protein modification	1301	366	28.1322	257.63	+	1.42	8.69e-14	1.52e-11
Vesicle-mediated transport	Membrane Trafficking	562	180	32.0285	111.29	+	1.62	4.13e-12	6.54e-10
Metabolism of RNA	Metabolism of RNA	592	187	31.5878	117.23	+	1.6	6.83e-12	9.93e-10
Signal Transduction	CDC42 GTPase cycle	95	48	50.5263	18.81	+	2.55	2.03e-11	2.73e-09
Gene expression (Transcription)	Generic Transcription Pathway	818	238	29.0954	161.98	+	1.47	9.35e-11	1.16e-08
Cell cycle	Cell Cycle	579	179	30.9154	114.65	+	1.56	1.16e-10	1.35e-08
Cell cycle	Cell Cycle, Mitotic	491	156	31.7719	97.23	+	1.6	2.07e-10	2.26e-08
Signal Transduction	RAC1 GTPase cycle	175	71	40.5714	34.65	+	2.05	3.51e-10	3.6e-08
Signal Transduction	RHO GTPase Effectors	244	90	36.8852	48.32	+	1.86	4.28e-10	4.15e-08
Immune System	Immune System	1737	442	25.4462	343.96	+	1.29	2.3e-09	2.11e-07
Signal Transduction	Signaling by Receptor Tyrosine Kinases	419	133	31.7422	82.97	+	1.6	6.16e-09	5.38e-07
Signal Transduction	RHOQ GTPase cycle	58	29	50	11.49	+	2.52	2.52e-07	2.09e-05
Signal Transduction	RHOU GTPase cycle	39	22	56.4103	7.72	+	2.85	4.78e-07	3.09e-05
Vesicle-mediated transport	Vesicle-mediated transport	657	183	27.8539	130.1	+	1.41	4.61e-07	3.1e-05
Immune System	Cytokine Signaling in Immune system	472	139	29.4492	93.47	+	1.49	4.35e-07	3.16e-05
Metabolism of RNA	Processing of Capped Intron-Containing Pre-mRNA	266	87	32.7068	52.67	+	1.65	5.66e-07	3.52e-05
Metabolism of proteins	SUMOylation	153	57	37.2549	30.3	+	1.88	6.08e-07	3.53e-05
Gene expression (Transcription)	Intra-Golgi and retrograde Golgi-to-ER traffic	187	66	35.2941	37.03	+	1.78	7.02e-07	3.82e-05
Vesicle Mediated Transport	Intra-Golgi and retrograde Golgi-to-ER traffic	187	66	35.2941	37.03	+	1.78	7.02e-07	3.82e-05
Metabolism	Metabolism	1786	436	24.4121	353.67	+	1.23	6.87e-07	3.86e-05
Signal Transduction	Signaling by EGFR	49	25	51.0204	9.7	+	2.58	1.03e-06	5.15e-05
Cell cycle	AURKA Activation by TPX2	70	32	45.7143	13.86	+	2.31	1.01e-06	5.19e-05
Cell cycle	Cell Cycle Checkpoints	265	86	32.4528	52.48	+	1.64	1.17e-06	5.51e-05
Axon	Axon guidance	273	88	32.2344	54.06	+	1.63	1.14e-06	5.54e-05
Developmental Biology	Nervous system development	274	88	32.1168	54.26	+	1.62	1.23e-06	5.64e-05
Chromatin organization	Chromatin organization	184	64	34.7826	36.44	+	1.76	1.64e-06	7.15e-05
Signal Transduction	MAPK family signaling cascades	308	96	31.1688	60.99	+	1.57	1.71e-06	7.29e-05
Chromatin organization	Chromatin modifying enzymes	184	64	34.7826	36.44	+	1.76	1.64e-06	7.33e-05
Immune System	TRIF(TICAM1)-mediated TLR4 signaling	98	40	40.8163	19.41	+	2.06	2.45e-06	9.5e-05
Immune System	MyD88-independent TLR4 cascade	98	40	40.8163	19.41	+	2.06	2.45e-06	9.72e-05
Signal Transduction	Signaling by TGF-beta Receptor Complex	79	34	43.038	15.64	+	2.17	2.62e-06	9.95e-05
Immune System	Adaptive Immune System	745	199	26.7114	147.53	+	1.35	3.4e-06	0.000126
Cell cycle	Mitotic Prometaphase	190	65	34.2105	37.62	+	1.73	3.54e-06	0.000129
Metabolism of proteins	SUMO E3 ligases SUMOylate target proteins	147	53	36.0544	29.11	+	1.82	3.69e-06	0.000131
Cell cycle	M Phase	365	109	29.863	72.28	+	1.51	4.18e-06	0.000146
DNA Repair	Global Genome Nucleotide Excision Repair (GG-NER)	81	34	41.9753	16.04	+	2.12	4.47e-06	0.000153
Signal Transduction	RHO GTPases Activate Formins	132	49	37.1212	26.14	+	1.87	4.56e-06	0.000153
Metabolism of proteins	Deubiquitination	251	80	31.8725	49.7	+	1.61	4.82e-06	0.000159
Immune System	Toll Like Receptor 4 (TLR4) Cascade	117	44	37.6068	23.17	+	1.9	7e-06	0.000218
Signal Transduction	Signaling by ERBB2	47	23	48.9362	9.31	+	2.47	6.92e-06	0.000219
Gene expression (Transcription)	Transcriptional Regulation by TP53	301	92	30.5648	59.6	+	1.54	7.66e-06	0.00023
Signal Transduction	ESR-mediated signaling	132	48	36.3636	26.14	+	1.84	8.52e-06	0.000252
DNA Repair	DNA Repair	307	93	30.2932	60.79	+	1.53	9.66e-06	0.000281
Cellular responses to stimuli	Cellular responses to stress	498	139	27.9116	98.61	+	1.41	1.09e-05	0.000301
Signal Transduction	Signaling by Nuclear Receptors	185	62	33.5135	36.63	+	1.69	1.06e-05	0.000302
Signal Transduction	RHOV GTPase cycle	36	19	52.7778	7.13	+	2.67	1.08e-05	0.000304
Signal Transduction	RHOA GTPase cycle	143	51	35.6643	28.32	+	1.8	1.13e-05	0.000308
Immune System	Signaling by Interleukins	284	87	30.6338	56.24	+	1.55	1.2e-05	0.000323
Cellular responses to stimuli	Cellular responses to stimuli	500	139	27.8	99.01	+	1.4	1.47e-05	0.000382
Organelle biogenesis and maintenance	Anchoring of the basal body to the plasma membrane	95	37	38.9474	18.81	+	1.97	1.45e-05	0.000383
Cell cycle	Loss of Nlp from mitotic centrosomes	67	29	43.2836	13.27	+	2.19	1.66e-05	0.000413
Cell cycle	Loss of proteins required for interphase microtubule organization from the centrosome	67	29	43.2836	13.27	+	2.19	1.66e-05	0.000419
Cell cycle	Mitotic Spindle Checkpoint	109	41	37.6147	21.58	+	1.9	1.66e-05	0.000425
Nucleotide-binding domain, leucine rich repeat containing receptor (NLR) signaling pathways	Nucleotide-binding domain, leucine rich repeat containing receptor (NLR) signaling pathways	43	21	48.8372	8.51	+	2.47	1.8e-05	0.000429
Cell cycle	Amplification of signal from the kinetochores	92	36	39.1304	18.22	+	1.98	1.78e-05	0.000431
Cell cycle	Amplification of signal from unattached kinetochores via a MAD2 inhibitory signal	92	36	39.1304	18.22	+	1.98	1.78e-05	0.000437
Cell cycle	Mitotic G1 phase and G1/S transition	131	47	35.8779	25.94	+	1.81	2.11e-05	0.000497
Immune System	Toll-like Receptor Cascades	146	51	34.9315	28.91	+	1.76	2.31e-05	0.000537
Immune System	Toll Like Receptor 3 (TLR3) Cascade	79	32	40.5063	15.64	+	2.05	2.43e-05	0.00055
Signal Transduction	Extra-nuclear estrogen signaling	69	29	42.029	13.66	+	2.12	2.43e-05	0.000556
Immune System	NOD1/2 Signaling Pathway	29	16	55.1724	5.74	+	2.79	2.6e-05	0.000581
DNA Repair	Nucleotide Excision Repair	108	40	37.037	21.39	+	1.87	2.87e-05	0.000634
Programmed Cell Death	Intrinsic Pathway for Apoptosis	38	19	50	7.52	+	2.52	2.95e-05	0.000643
Cell cycle	Recruitment of mitotic centrosome proteins and complexes	77	31	40.2597	15.25	+	2.03	3.72e-05	0.000792
Signal Transduction	Signaling by MET	67	28	41.791	13.27	+	2.11	3.78e-05	0.000793
Cell cycle	Centrosome maturation	77	31	40.2597	15.25	+	2.03	3.72e-05	0.000802
Platelet activation, signaling and aggregation	Platelet activation, signaling and aggregation	252	77	30.5556	49.9	+	1.54	4.43e-05	0.000897
Cell cycle	Regulation of PLK1 Activity at G2/M Transition	84	33	39.2857	16.63	+	1.98	4.42e-05	0.000906
Cell cycle	Mitotic G2-G2/M phases	180	59	32.7778	35.64	+	1.66	4.4e-05	0.000914
Immune System	Antigen processing: Ubiquitination & Proteasome degradation	297	88	29.6296	58.81	+	1.5	4.94e-05	0.00099
Gene expression (Transcription)	FOXO-mediated transcription	22	13	59.0909	4.36	+	2.98	5.75e-05	0.00114
Organelle biogenesis and maintenance	Organelle biogenesis and maintenance	213	67	31.4554	42.18	+	1.59	6.03e-05	0.00118
Signal Transduction	MAPK1/MAPK3 signaling	283	84	29.682	56.04	+	1.5	6.29e-05	0.00122
Vesicle-mediated transport	Clathrin-mediated endocytosis	140	48	34.2857	27.72	+	1.73	6.5e-05	0.00125
Signal Transduction	Transcriptional activity of SMAD2/SMAD3:SMAD4 heterotrimer	43	20	46.5116	8.51	+	2.35	6.87e-05	0.00129
Signal Transduction	RND2 GTPase cycle	43	20	46.5116	8.51	+	2.35	6.87e-05	0.0013
Developmental Biology	RET signaling	40	19	47.5	7.92	+	2.4	7.27e-05	0.00134
Vesicle-mediated transport	Intra-Golgi traffic	37	18	48.6486	7.33	+	2.46	7.57e-05	0.00136
Metabolism of proteins	Protein ubiquitination	66	27	40.9091	13.07	+	2.07	7.53e-05	0.00137
Signal Transduction	EGFR downregulation	31	16	51.6129	6.14	+	2.61	7.68e-05	0.00137
Organelle biogenesis and maintenance	Cilium Assembly	185	59	31.8919	36.63	+	1.61	8.79e-05	0.00155
Immune System	Class I MHC mediated antigen processing	355	101	28.4507	70.3	+	1.44	9.05e-05	0.00158
Cell-Cell communication	Cell-Cell communication	97	36	37.1134	19.21	+	1.87	9.21e-05	0.00159
Signal Transduction	RHOB GTPase cycle	69	28	40.5797	13.66	+	2.05	9.75e-05	0.00165
Cell cycle	G2/M Transition	178	57	32.0225	35.25	+	1.62	9.74e-05	0.00167
Signal Transduction	Death Receptor Signaling	139	47	33.8129	27.53	+	1.71	9.98e-05	0.00167
Protein localization	Protein localization	105	38	36.1905	20.79	+	1.83	0.000106	0.00174
Cell cycle	Mitotic Anaphase	218	67	30.7339	43.17	+	1.55	0.000109	0.00175
Cell-Cell communication	Cell junction organization	74	29	39.1892	14.65	+	1.98	0.000108	0.00175
Signal Transduction	Signaling by SCF-KIT	41	19	46.3415	8.12	+	2.34	0.00011	0.00175
Signal Transduction	VEGFA-VEGFR2 Pathway	92	34	36.9565	18.22	+	1.87	0.000116	0.00182
DNA Repair	DNA Damage Recognition in GG-NER	38	18	47.3684	7.52	+	2.39	0.000117	0.00183
Signal Transduction	SMAD2/SMAD3:SMAD4 heterotrimer regulates transcription	26	14	53.8462	5.15	+	2.72	0.000119	0.00184
Immune System	MyD88 dependent cascade initiated on endosome	88	33	37.5	17.43	+	1.89	0.000126	0.00191
Immune System	FLT3 Signaling	32	16	50	6.34	+	2.52	0.000125	0.00192
Cell cycle	EML4 and NUDC in mitotic spindle formation	107	38	35.514	21.19	+	1.79	0.000134	0.00198
Immune System	Toll Like Receptor 10 (TLR10) Cascade	82	31	37.8049	16.24	+	1.91	0.000141	0.00199
Signal Transduction	Signaling by TGFB family members	107	38	35.514	21.19	+	1.79	0.000134	0.00199
Immune System	Toll Like Receptor 5 (TLR5) Cascade	82	31	37.8049	16.24	+	1.91	0.000141	0.00201
Signal Transduction	Signaling by VEGF	100	36	36	19.8	+	1.82	0.000137	0.00201
Signal Transduction	Signaling by NTRKs	77	30	38.961	15.25	+	1.97	0.000134	0.00201
Immune System	MyD88 cascade initiated on plasma membrane	82	31	37.8049	16.24	+	1.91	0.000141	0.00203
Signal Transduction	RAF/MAP kinase cascade	277	81	29.2419	54.85	+	1.48	0.000141	0.00204
Immune System	Toll Like Receptor 7/8 (TLR7/8) Cascade	89	33	37.0787	17.62	+	1.87	0.000145	0.00205
Cell cycle	Mitotic Metaphase and Anaphase	219	67	30.5936	43.37	+	1.54	0.000157	0.00219
Signal Transduction	RAC3 GTPase cycle	90	33	36.6667	17.82	+	1.85	0.000172	0.00238
Immune System	CTLA4 inhibitory signaling	21	12	57.1429	4.16	+	2.89	0.000174	0.00239
Cell cycle	G1/S Transition	105	37	35.2381	20.79	+	1.78	0.000194	0.00265
Immune System	Toll Like Receptor 9 (TLR9) Cascade	93	34	36.5591	18.42	+	1.85	0.000197	0.00266
Immune System	CD28 co-stimulation	33	16	48.4848	6.53	+	2.45	0.000199	0.00267
Gene expression (Transcription)	Positive epigenetic regulation of rRNA expression	30	15	50	5.94	+	2.52	0.000204	0.00269
Gene expression (Transcription)	B-WICH complex positively regulates rRNA expression	30	15	50	5.94	+	2.52	0.000204	0.00271
Immune System	TRAF6 mediated NF-kB activation	87	32	36.7816	17.23	+	1.86	0.000216	0.00283
Metabolism of RNA	mRNA Splicing - Major Pathway	190	59	31.0526	37.62	+	1.57	0.000226	0.00292
Signal Transduction	RHOJ GTPase cycle	16	10	62.5	3.17	+	3.16	0.000226	0.00294
Gene expression (Transcription)	Regulation of TP53 Activity	155	50	32.2581	30.69	+	1.63	0.000236	0.00303
Immune System	Toll Like Receptor TLR1:TLR2 Cascade	83	31	37.3494	16.44	+	1.89	0.000247	0.00305
Immune System	Toll Like Receptor TLR6:TLR2 Cascade	83	31	37.3494	16.44	+	1.89	0.000247	0.00307
Cellular responses to stimuli	Cellular response to heat stress	83	31	37.3494	16.44	+	1.89	0.000247	0.00309
Immune System	MyD88:MAL(TIRAP) cascade initiated on plasma membrane	83	31	37.3494	16.44	+	1.89	0.000247	0.00312
Immune System	Toll Like Receptor 2 (TLR2) Cascade	83	31	37.3494	16.44	+	1.89	0.000247	0.00314
Protein localization	Peroxisomal protein import	66	26	39.3939	13.07	+	1.99	0.000259	0.00318
Signal Transduction	Estrogen-dependent nuclear events downstream of ESR-membrane signaling	9	7	77.7778	1.78	+	3.93	0.000293	0.00357
Hemostasis	Hemostasis	592	153	25.8446	117.23	+	1.31	0.000299	0.00359
Immune System	Costimulation by the CD28 family	67	26	38.806	13.27	+	1.96	0.00031	0.0036
Signal Transduction	Intracellular signaling by second messengers	249	73	29.3173	49.31	+	1.48	0.000297	0.0036
DNA Repair	DNA Double-Strand Break Repair	144	47	32.6389	28.52	+	1.65	0.000308	0.00361
Signal Transduction	RAF activation	34	16	47.0588	6.73	+	2.38	0.000307	0.00362
SUMO is transferred from E1 to E2 (UBE2I, UBC9)	SUMO is transferred from E1 to E2 (UBE2I, UBC9)	5	5	100	0.99	+	5.05	0.000304	0.00363
DNA Repair	Formation of Incision Complex in GG-NER	43	19	44.186	8.51	+	2.23	0.000315	0.00364
Metabolism of RNA	Regulation of mRNA stability by proteins that bind AU-rich elements	85	31	36.4706	16.83	+	1.84	0.00032	0.00364
Signal Transduction	RHOBTB GTPase Cycle	34	16	47.0588	6.73	+	2.38	0.000307	0.00364
Metabolism	Metabolism of carbohydrates	266	77	28.9474	52.67	+	1.46	0.000342	0.00388
Signal Transduction	Signaling by NTRK1 (TRKA)	64	25	39.0625	12.67	+	1.97	0.000394	0.00443
Vesicle-mediated transport	Cargo recognition for clathrin-mediated endocytosis	101	35	34.6535	20	+	1.75	0.000409	0.00457
Metabolism of RNA	mRNA Splicing	198	60	30.303	39.21	+	1.53	0.000432	0.00474
Programmed Cell Death	Programmed Cell Death	134	44	32.8358	26.53	+	1.66	0.00043	0.00475
Immune System	C-type lectin receptors (CLRs)	111	38	34.2342	21.98	+	1.73	0.000444	0.00484
Tristetraprolin (TTP, ZFP36) binds and destabilizes mRNA	Tristetraprolin (TTP, ZFP36) binds and destabilizes mRNA	17	10	58.8235	3.37	+	2.97	0.000451	0.00485
Metabolism of RNA	Butyrate Response Factor 1 (BRF1) binds and destabilizes mRNA	17	10	58.8235	3.37	+	2.97	0.000451	0.00488
Immune System	Innate Immune System	1022	247	24.1683	202.38	+	1.22	0.000462	0.00495
Metabolism of proteins	SUMOylation of DNA replication proteins	41	18	43.9024	8.12	+	2.22	0.0005	0.00532
Cell cycle	Separation of Sister Chromatids	183	56	30.6011	36.24	+	1.55	0.000513	0.00539
Signal Transduction	Signaling by Hippo	20	11	55	3.96	+	2.78	0.000512	0.00541
Interleukin-3, Interleukin-5 and GM-CSF signaling	Interleukin-3, Interleukin-5 and GM-CSF signaling	45	19	42.2222	8.91	+	2.13	0.000535	0.00559
Signal Transduction	RAC2 GTPase cycle	86	31	36.0465	17.03	+	1.82	0.000558	0.00579
Metabolism of proteins	SUMOylation of DNA damage response and repair proteins	73	27	36.9863	14.46	+	1.87	0.000591	0.0061
Gene expression (Transcription)	RNA Polymerase II Transcription Termination	62	24	38.7097	12.28	+	1.95	0.000598	0.00614
Cell cycle	Recruitment of NuMA to mitotic centrosomes	87	31	35.6322	17.23	+	1.8	0.000607	0.00619
Programmed Cell Death	Apoptosis	102	35	34.3137	20.2	+	1.73	0.000645	0.0065
Metabolism of proteins	Mitochondrial translation termination	88	31	35.2273	17.43	+	1.78	0.000681	0.00682
Cell cycle	Resolution of Sister Chromatid Cohesion	119	39	32.7731	23.56	+	1.66	0.000751	0.00749
Metabolism of proteins	Mitochondrial translation	89	31	34.8315	17.62	+	1.76	0.000782	0.00775
Signal Transduction	Signal attenuation	10	7	70	1.98	+	3.53	0.000809	0.00792
Signal Transduction	NRAGE signals death through JNK	53	21	39.6226	10.5	+	2	0.000815	0.00794
Metabolism of proteins	Processing and activation of SUMO	10	7	70	1.98	+	3.53	0.000809	0.00797
Cell cycle	G0 and Early G1	18	10	55.5556	3.56	+	2.81	0.000835	0.00804
Cell-Cell communication	Cell-extracellular matrix interactions	18	10	55.5556	3.56	+	2.81	0.000835	0.00809
Signal Transduction	TCF dependent signaling in response to WNT	158	49	31.0127	31.29	+	1.57	0.000852	0.00817
Vesicle-mediated transport	Rab regulation of trafficking	115	38	33.0435	22.77	+	1.67	0.000883	0.00837
Gene expression (Transcription)	Epigenetic regulation of gene expression	115	38	33.0435	22.77	+	1.67	0.000883	0.00842
Signal Transduction	PIP3 activates AKT signaling	223	65	29.148	44.16	+	1.47	0.000919	0.00862
Metabolism of proteins	Neddylation	225	65	28.8889	44.55	+	1.46	0.000988	0.00917
Metabolism of proteins	Mitochondrial translation elongation	86	30	34.8837	17.03	+	1.76	0.000988	0.00922
Developmental Biology	NCAM signaling for neurite out-growth	40	17	42.5	7.92	+	2.15	0.00102	0.00938
Gene expression (Transcription)	rRNA processing in the nucleus and cytosol	176	53	30.1136	34.85	+	1.52	0.00114	0.0104
Gene expression (Transcription)	rRNA processing	176	53	30.1136	34.85	+	1.52	0.00114	0.0104
Gene expression (Transcription)	Major pathway of rRNA processing in the nucleolus and cytosol	176	53	30.1136	34.85	+	1.52	0.00114	0.0105
Signal Transduction	Signaling by PDGF	57	22	38.5965	11.29	+	1.95	0.00118	0.0107
Immune System	Interleukin-2 family signaling	41	17	41.4634	8.12	+	2.09	0.00133	0.0118
Metabolism	Metabolism of water-soluble vitamins and cofactors	114	37	32.4561	22.57	+	1.64	0.00133	0.0119
Signal Transduction	RND3 GTPase cycle	41	17	41.4634	8.12	+	2.09	0.00133	0.0119
Immune System	CD28 dependent PI3K/Akt signaling	22	11	50	4.36	+	2.52	0.00145	0.0127
Signal Transduction	RHOBTB2 GTPase cycle	22	11	50	4.36	+	2.52	0.00145	0.0128
DNA Repair	RNA Polymerase II Pre-transcription Events	77	27	35.0649	15.25	+	1.77	0.0015	0.0131
Metabolism	Transport and synthesis of PAPS	6	5	83.3333	1.19	+	4.21	0.00152	0.0132
Extracellular matrix organization	Invadopodia formation	4	4	100	0.79	+	5.05	0.00154	0.0133
Developmental Biology	EPHB-mediated forward signaling	38	16	42.1053	7.52	+	2.13	0.00161	0.0138
Signal Transduction	TGF-beta receptor signaling activates SMADs	38	16	42.1053	7.52	+	2.13	0.00161	0.0138
Metabolism of proteins	Translation	225	64	28.4444	44.55	+	1.44	0.00177	0.0151
Metabolism of RNA	SLBP Dependent Processing of Replication-Dependent Histone Pre-mRNAs	11	7	63.6364	2.18	+	3.21	0.00184	0.0154
Immune System	Interleukin-6 signaling	11	7	63.6364	2.18	+	3.21	0.00184	0.0155
Signal Transduction	RHO GTPases activate KTN1	11	7	63.6364	2.18	+	3.21	0.00184	0.0155
Signal Transduction	RHOG GTPase cycle	74	26	35.1351	14.65	+	1.77	0.00189	0.0157
Metabolism of RNA	Processing of Capped Intronless Pre-mRNA	29	13	44.8276	5.74	+	2.26	0.00195	0.0161
Metabolism	Metabolism of vitamins and cofactors	172	51	29.6512	34.06	+	1.5	0.00198	0.0163
Gene expression (Transcription)	Notch-HLH transcription pathway	26	12	46.1538	5.15	+	2.33	0.00213	0.0174
Immune System	Interleukin receptor SHC signaling	26	12	46.1538	5.15	+	2.33	0.00213	0.0174
Metabolism	Integration of energy metabolism	78	27	34.6154	15.45	+	1.75	0.0024	0.0193
Signal Transduction	GAB1 signalosome	17	9	52.9412	3.37	+	2.67	0.00239	0.0193
Immune System	Regulation of signaling by CBL	20	10	50	3.96	+	2.52	0.00239	0.0194
Immune System	Interleukin-17 signaling	57	21	36.8421	11.29	+	1.86	0.00246	0.0194
Metabolism of proteins	E3 ubiquitin ligases ubiquitinate target proteins	46	18	39.1304	9.11	+	1.98	0.00242	0.0194
Signal Transduction	MAP kinase activation	57	21	36.8421	11.29	+	1.86	0.00246	0.0195
Signal Transduction	RHOC GTPase cycle	71	25	35.2113	14.06	+	1.78	0.00244	0.0195
Metabolism of proteins	Ub-specific processing proteases	181	53	29.2818	35.84	+	1.48	0.00256	0.0199
Vesicle-mediated transport	Golgi-to-ER retrograde transport	129	40	31.0078	25.54	+	1.57	0.00255	0.0199
Immune System	TAK1-dependent IKK and NF-kappa-B activation	36	15	41.6667	7.13	+	2.1	0.00255	0.02
DNA Replication	Activation of the pre-replicative complex	32	14	43.75	6.34	+	2.21	0.00261	0.0202
Signal Transduction	RND1 GTPase cycle	42	17	40.4762	8.32	+	2.04	0.00274	0.021
Signal Transduction	Signaling by NOTCH	42	17	40.4762	8.32	+	2.04	0.00274	0.0211
Signal Transduction	PI3K/AKT activation	9	6	66.6667	1.78	+	3.37	0.0029	0.0222
Metabolism	Peroxisomal lipid metabolism	27	12	44.4444	5.35	+	2.24	0.00315	0.0238
Signal Transduction	Downregulation of ERBB2 signaling	27	12	44.4444	5.35	+	2.24	0.00315	0.0239
Signal Transduction	Formation of the beta-catenin:TCF transactivating complex	27	12	44.4444	5.35	+	2.24	0.00315	0.024
Signal Transduction	Signaling by WNT	239	66	27.6151	47.33	+	1.39	0.00322	0.0241
Developmental Biology	EPH-Ephrin signaling	68	24	35.2941	13.47	+	1.78	0.00322	0.0242
Cell cycle	Switching of origins to a post-replicative state	91	30	32.967	18.02	+	1.66	0.00333	0.0248
Cell cycle	S Phase	147	44	29.932	29.11	+	1.51	0.00341	0.0253
DNA Repair	HDR through Homologous Recombination (HRR) or Single Strand Annealing (SSA)	108	34	31.4815	21.39	+	1.59	0.00353	0.0261
Hemostasis	Factors involved in megakaryocyte development and platelet production	119	37	31.0924	23.56	+	1.57	0.00362	0.0266
Hemostasis	PECAM1 interactions	12	7	58.3333	2.38	+	2.95	0.00367	0.0267
Metabolism	Regulation of insulin secretion	62	22	35.4839	12.28	+	1.79	0.00364	0.0267
Programmed Cell Death	Caspase-mediated cleavage of cytoskeletal proteins	12	7	58.3333	2.38	+	2.95	0.00367	0.0268
Chromatin organization	PKMTs methylate histone lysines	44	17	38.6364	8.71	+	1.95	0.00373	0.027
Metabolism of RNA	Transport of Mature Transcript to Cytoplasm	77	26	33.7662	15.25	+	1.71	0.00378	0.027
Signal Transduction	Negative regulation of MET activity	21	10	47.619	4.16	+	2.4	0.00376	0.027
Immune System	Interferon gamma signaling	21	10	47.619	4.16	+	2.4	0.00376	0.0271
Programmed Cell Death	Activation of BH3-only proteins	18	9	50	3.56	+	2.52	0.00395	0.0281
Signal Transduction	Signaling by FGFR1	51	19	37.2549	10.1	+	1.88	0.00404	0.0284
Signal Transduction	Insulin receptor signalling cascade	51	19	37.2549	10.1	+	1.88	0.00404	0.0285
Signal Transduction	RHOD GTPase cycle	51	19	37.2549	10.1	+	1.88	0.00404	0.0286
Immune System	Interleukin-1 family signaling	121	37	30.5785	23.96	+	1.54	0.00415	0.0289
Metabolism of proteins	Synthesis of active ubiquitin: roles of E1 and E2 enzymes	30	13	43.3333	5.94	+	2.19	0.00415	0.029
Gene expression (Transcription)	Formation of WDR5-containing histone-modifying complexes	40	16	40	7.92	+	2.02	0.0042	0.0292
Signal Transduction	G alpha (12/13) signalling events	78	26	33.3333	15.45	+	1.68	0.00425	0.0294
Metabolism of proteins	Attachment of GPI anchor to uPAR	7	5	71.4286	1.39	+	3.61	0.00446	0.0305
Programmed Cell Death	BH3-only proteins associate with and inactivate anti-apoptotic BCL-2 members	7	5	71.4286	1.39	+	3.61	0.00446	0.0306
Programmed Cell Death	Release of apoptotic factors from the mitochondria	7	5	71.4286	1.39	+	3.61	0.00446	0.0307
Vesicle-mediated transport	Retrograde transport at the Trans-Golgi-Network	45	17	37.7778	8.91	+	1.91	0.00455	0.031
Programmed Cell Death	Regulated Necrosis	52	19	36.5385	10.3	+	1.85	0.00467	0.0317
Signal Transduction	MTOR signalling	41	16	39.0244	8.12	+	1.97	0.00481	0.0324
Signal Transduction	RHOF GTPase cycle	41	16	39.0244	8.12	+	1.97	0.00481	0.0325
Cell cycle	DNA Replication	126	38	30.1587	24.95	+	1.52	0.00493	0.0331
Signal Transduction	Downstream signaling of activated FGFR1	31	13	41.9355	6.14	+	2.12	0.00505	0.0337
Gene expression (Transcription)	Regulation of TP53 Degradation	35	14	40	6.93	+	2.02	0.0052	0.0345
Gene expression (Transcription)	Regulation of TP53 Expression and Degradation	35	14	40	6.93	+	2.02	0.0052	0.0346
Metabolism of RNA	Metabolism of non-coding RNA	48	18	37.5	9.51	+	1.89	0.0054	0.0353
Metabolism of RNA	snRNP Assembly	48	18	37.5	9.51	+	1.89	0.0054	0.0354
Gene expression (Transcription)	TP53 Regulates Metabolic Genes	75	25	33.3333	14.85	+	1.68	0.0054	0.0355
Signal Transduction	Negative regulation of the PI3K/AKT network	110	34	30.9091	21.78	+	1.56	0.00546	0.0355
Metabolism of RNA	Deadenylation-dependent mRNA decay	53	19	35.8491	10.5	+	1.81	0.00552	0.0358
Immune System	Interleukin-1 signaling	102	32	31.3725	20.2	+	1.58	0.0057	0.0364
Signal Transduction	RHO GTPases activate PKNs	22	10	45.4545	4.36	+	2.3	0.00568	0.0364
Signal Transduction	TNFR1-induced proapoptotic signaling	22	10	45.4545	4.36	+	2.3	0.00568	0.0366
Immune System	activated TAK1 mediates p38 MAPK activation	22	10	45.4545	4.36	+	2.3	0.00568	0.0367
Metabolism of RNA	Transport of Mature mRNA derived from an Intron-Containing Transcript	68	23	33.8235	13.47	+	1.71	0.0058	0.0368
Signal Transduction	Signaling by PTK6	49	18	36.7347	9.7	+	1.86	0.00605	0.0378
Signal Transduction	PI5P, PP2A and IER3 Regulate PI3K/AKT Signaling	103	32	31.068	20.4	+	1.57	0.00611	0.0379
Signal Transduction	p75 NTR receptor-mediated signalling	86	28	32.5581	17.03	+	1.64	0.00608	0.0379
Metabolism of RNA	SLBP independent Processing of Histone Pre-mRNAs	10	6	60	1.98	+	3.03	0.00604	0.038
Signal Transduction	Signaling by Non-Receptor Tyrosine Kinases	49	18	36.7347	9.7	+	1.86	0.00605	0.038
Metabolism	Glycosaminoglycan metabolism	123	37	30.0813	24.36	+	1.52	0.00618	0.0382
DNA Repair	Homology Directed Repair	114	35	30.7018	22.57	+	1.55	0.00626	0.0383
Cellular responses to stimuli	Regulation of HSF1-mediated heat shock response	63	22	34.9206	12.48	+	1.76	0.00624	0.0385
Immune System	MHC class II antigen presentation	114	35	30.7018	22.57	+	1.55	0.00626	0.0385
Signal Transduction	TNFR1-induced NF-kappa-B signaling pathway	32	13	40.625	6.34	+	2.05	0.00636	0.0388
Cell death signalling via NRAGE, NRIF and NADE	Cell death signalling via NRAGE, NRIF and NADE	71	24	33.8028	14.06	+	1.71	0.00647	0.039
Signal Transduction	Signaling by Erythropoietin	16	8	50	3.17	+	2.52	0.00656	0.039
Cell cycle	G2 Phase	5	4	80	0.99	+	4.04	0.00646	0.0391
Signal Transduction	Downregulation of TGF-beta receptor signaling	16	8	50	3.17	+	2.52	0.00656	0.0392
Programmed Cell Death	Apoptotic factor-mediated response	16	8	50	3.17	+	2.52	0.00656	0.0393
Signal Transduction	IRS activation	5	4	80	0.99	+	4.04	0.00646	0.0393
Metabolism of RNA	mRNA decay by 3' to 5' exoribonuclease	16	8	50	3.17	+	2.52	0.00656	0.0394
Signal Transduction	Estrogen-dependent gene expression	64	22	34.375	12.67	+	1.74	0.00671	0.0398
Cell cycle	Synthesis of DNA	119	36	30.2521	23.56	+	1.53	0.0075	0.0443
Metabolism of proteins	SUMOylation of nuclear envelope proteins	3	3	100	0.59	+	5.05	0.00776	0.0451
Gene expression (Transcription)	RNA polymerase II transcribes snRNA genes	73	24	32.8767	14.46	+	1.66	0.00768	0.0452
Metabolism of proteins	SUMO is conjugated to E1 (UBA2:SAE1)	3	3	100	0.59	+	5.05	0.00776	0.0453
Metabolism	Electron transport from NADPH to Ferredoxin	3	3	100	0.59	+	5.05	0.00776	0.0454
Programmed Cell Death	Activation of BIM and translocation to mitochondria	3	3	100	0.59	+	5.05	0.00776	0.0456
Signal Transduction	Regulation of TNFR1 signaling	46	17	36.9565	9.11	+	1.87	0.00807	0.0467
